# Perturbation-based propagation of bacterial composition uncertainty improves robustness and reproducibility of microbiome differential abundance analysis

**DOI:** 10.64898/2026.10.23.760456

**Authors:** Madison E. Andrews, Tessa Vincennie, Milica Koprivica, Mackenzie Browning, Steven Bracco, Michael Mullan, Aaron T. Wright, Fiona Crawford, Benoit Mouzon

## Abstract

Differential abundance (DA) analysis remains the analytical bottleneck of microbiome science; despite dozens of available methods, results remain poorly reproducible across tools, datasets, and study designs. Three intertwined challenges drive this failure: compositional data structure, stochastic count uncertainty, and complex experimental design; yet no existing method addresses all three simultaneously. Here, we introduce PARALLAX (Perturbation-based Assessment of Robustness Across Latent Logical Axes), a unified DA framework that resolves this gap by propagating compositional uncertainty through per-replicate linear mixed modeling across a structured scale perturbation grid, then summarizes inference through two stability-based metrics: P_post_ (effect consistency across Monte Carlo replicates) and R_scale_ (robustness to scale perturbation). PARALLAX retains uncertainty through the complete inferential pipeline while natively supporting repeated measures and multifactorial designs. Under repeated subsampling, PARALLAX identified fully stable DA taxa in 14.4% of cases, versus 1.7% and 0% for comparators. We applied PARALLAX to two independent longitudinal shotgun metagenomic datasets from mechanistically distinct mouse models: Gulf War toxicant exposure and repetitive head trauma. In both, PARALLAX resolved robust, sex-specific, and time-dependent genus-level shifts while accommodating repeated measures and multifactorial design, tasks that challenged both comparator frameworks. PARALLAX is released as an open-source, AI-compatible R workflow, lowering the barrier to rigorous microbiome DA analysis across complex study designs.

**Importance:** Microbiome studies link gut microbes to immune, metabolic, and neurological health, but identifying microbes that truly change with disease or treatment remains difficult. Differential abundance results often vary across computational tools because microbiome data are noisy, sparse, and compositional, especially in longitudinal or multifactorial studies. This instability limits reproducibility and creates difficulty in prioritizing microbes for biological interpretation. PARALLAX addresses this gap by focusing on consistency rather than relying on a single model fit. It analyzes data under multiple plausible representations that capture uncertainty in counts and composition, then identifies bacteria with consistent effects using stability and robustness metrics. Using ground-truth simulations and two mechanistically distinct mouse models, Gulf War toxicant exposure and traumatic brain injury, PARALLAX recovers microbial signals that remain reliable across complex study designs. This open-source R workflow provides a more reproducible path from microbiome sequencing to biological insight.
