## Supplementary material for "Perturbation-based propagation of bacterial composition uncertainty improves robustness and reproducibility of microbiome differential abundance analysis": GWI R149 metadata

Mouse_ID	Sex	Injury	Time	Cohort	MouseID
24-0348	Female	GWI	01. Pre-Tx	Female_GWI_01. Pre-Tx	24-0348
24-0348	Female	GWI	02. Post-Tx	Female_GWI_02. Post-Tx	24-0348
24-0353	Female	GWI	01. Pre-Tx	Female_GWI_01. Pre-Tx	24-0353
24-0353	Female	GWI	02. Post-Tx	Female_GWI_02. Post-Tx	24-0353
24-0350	Female	GWI	01. Pre-Tx	Female_GWI_01. Pre-Tx	24-0350
24-0350	Female	GWI	02. Post-Tx	Female_GWI_02. Post-Tx	24-0350
24-0352	Female	GWI	01. Pre-Tx	Female_GWI_01. Pre-Tx	24-0352
24-0352	Female	GWI	02. Post-Tx	Female_GWI_02. Post-Tx	24-0352
24-0351	Female	GWI	01. Pre-Tx	Female_GWI_01. Pre-Tx	24-0351
24-0351	Female	GWI	02. Post-Tx	Female_GWI_02. Post-Tx	24-0351
24-0334	Female	GWI	01. Pre-Tx	Female_GWI_01. Pre-Tx	24-0334
24-0334	Female	GWI	02. Post-Tx	Female_GWI_02. Post-Tx	24-0334
24-0336	Female	GWI	01. Pre-Tx	Female_GWI_01. Pre-Tx	24-0336
24-0336	Female	GWI	02. Post-Tx	Female_GWI_02. Post-Tx	24-0336
24-0337	Female	GWI	01. Pre-Tx	Female_GWI_01. Pre-Tx	24-0337
24-0337	Female	GWI	02. Post-Tx	Female_GWI_02. Post-Tx	24-0337
24-0333	Female	GWI	01. Pre-Tx	Female_GWI_01. Pre-Tx	24-0333
24-0333	Female	GWI	02. Post-Tx	Female_GWI_02. Post-Tx	24-0333
24-0335	Female	GWI	01. Pre-Tx	Female_GWI_01. Pre-Tx	24-0335
24-0335	Female	GWI	02. Post-Tx	Female_GWI_02. Post-Tx	24-0335
24-0318	Female	SHAM	01. Pre-Tx	Female_SHAM_01. Pre-Tx	24-0318
24-0318	Female	SHAM	02. Post-Tx	Female_SHAM_02. Post-Tx	24-0318
24-0316	Female	SHAM	01. Pre-Tx	Female_SHAM_01. Pre-Tx	24-0316
24-0316	Female	SHAM	02. Post-Tx	Female_SHAM_02. Post-Tx	24-0316
24-0319	Female	SHAM	01. Pre-Tx	Female_SHAM_01. Pre-Tx	24-0319
24-0319	Female	SHAM	02. Post-Tx	Female_SHAM_02. Post-Tx	24-0319
24-0320	Female	SHAM	01. Pre-Tx	Female_SHAM_01. Pre-Tx	24-0320
24-0320	Female	SHAM	02. Post-Tx	Female_SHAM_02. Post-Tx	24-0320
24-0315	Female	SHAM	01. Pre-Tx	Female_SHAM_01. Pre-Tx	24-0315
24-0315	Female	SHAM	02. Post-Tx	Female_SHAM_02. Post-Tx	24-0315
24-0303	Female	SHAM	01. Pre-Tx	Female_SHAM_01. Pre-Tx	24-0303
24-0303	Female	SHAM	02. Post-Tx	Female_SHAM_02. Post-Tx	24-0303
24-0300	Female	SHAM	01. Pre-Tx	Female_SHAM_01. Pre-Tx	24-0300
24-0300	Female	SHAM	02. Post-Tx	Female_SHAM_02. Post-Tx	24-0300
24-0305	Female	SHAM	01. Pre-Tx	Female_SHAM_01. Pre-Tx	24-0305
24-0305	Female	SHAM	02. Post-Tx	Female_SHAM_02. Post-Tx	24-0305
24-0299	Female	SHAM	01. Pre-Tx	Female_SHAM_01. Pre-Tx	24-0299
24-0299	Female	SHAM	02. Post-Tx	Female_SHAM_02. Post-Tx	24-0299
24-0304	Female	SHAM	01. Pre-Tx	Female_SHAM_01. Pre-Tx	24-0304
24-0304	Female	SHAM	02. Post-Tx	Female_SHAM_02. Post-Tx	24-0304
24-0287	Male	GWI	01. Pre-Tx	Male_GWI_01. Pre-Tx	24-0287
24-0287	Male	GWI	02. Post-Tx	Male_GWI_02. Post-Tx	24-0287
24-0289	Male	GWI	01. Pre-Tx	Male_GWI_01. Pre-Tx	24-0289
24-0289	Male	GWI	02. Post-Tx	Male_GWI_02. Post-Tx	24-0289
24-0288	Male	GWI	01. Pre-Tx	Male_GWI_01. Pre-Tx	24-0288
24-0288	Male	GWI	02. Post-Tx	Male_GWI_02. Post-Tx	24-0288
24-0285	Male	GWI	01. Pre-Tx	Male_GWI_01. Pre-Tx	24-0285
24-0285	Male	GWI	02. Post-Tx	Male_GWI_02. Post-Tx	24-0285
24-0286	Male	GWI	01. Pre-Tx	Male_GWI_01. Pre-Tx	24-0286
24-0286	Male	GWI	02. Post-Tx	Male_GWI_02. Post-Tx	24-0286
24-0273	Male	GWI	01. Pre-Tx	Male_GWI_01. Pre-Tx	24-0273
24-0273	Male	GWI	02. Post-Tx	Male_GWI_02. Post-Tx	24-0273
24-0275	Male	GWI	01. Pre-Tx	Male_GWI_01. Pre-Tx	24-0275
24-0275	Male	GWI	02. Post-Tx	Male_GWI_02. Post-Tx	24-0275
24-0272	Male	GWI	01. Pre-Tx	Male_GWI_01. Pre-Tx	24-0272
24-0272	Male	GWI	02. Post-Tx	Male_GWI_02. Post-Tx	24-0272
24-0276	Male	GWI	01. Pre-Tx	Male_GWI_01. Pre-Tx	24-0276
24-0276	Male	GWI	02. Post-Tx	Male_GWI_02. Post-Tx	24-0276
24-0271	Male	GWI	01. Pre-Tx	Male_GWI_01. Pre-Tx	24-0271
24-0271	Male	GWI	02. Post-Tx	Male_GWI_02. Post-Tx	24-0271
24-0255	Male	SHAM	01. Pre-Tx	Male_SHAM_01. Pre-Tx	24-0255
24-0255	Male	SHAM	02. Post-Tx	Male_SHAM_02. Post-Tx	24-0255
24-0253	Male	SHAM	01. Pre-Tx	Male_SHAM_01. Pre-Tx	24-0253
24-0253	Male	SHAM	02. Post-Tx	Male_SHAM_02. Post-Tx	24-0253
24-0252	Male	SHAM	01. Pre-Tx	Male_SHAM_01. Pre-Tx	24-0252
24-0252	Male	SHAM	02. Post-Tx	Male_SHAM_02. Post-Tx	24-0252
24-0256	Male	SHAM	01. Pre-Tx	Male_SHAM_01. Pre-Tx	24-0256
24-0256	Male	SHAM	02. Post-Tx	Male_SHAM_02. Post-Tx	24-0256
24-0251	Male	SHAM	01. Pre-Tx	Male_SHAM_01. Pre-Tx	24-0251
24-0251	Male	SHAM	02. Post-Tx	Male_SHAM_02. Post-Tx	24-0251
24-0235	Male	SHAM	01. Pre-Tx	Male_SHAM_01. Pre-Tx	24-0235
24-0235	Male	SHAM	02. Post-Tx	Male_SHAM_02. Post-Tx	24-0235
24-0236	Male	SHAM	01. Pre-Tx	Male_SHAM_01. Pre-Tx	24-0236
24-0236	Male	SHAM	02. Post-Tx	Male_SHAM_02. Post-Tx	24-0236
24-0239	Male	SHAM	01. Pre-Tx	Male_SHAM_01. Pre-Tx	24-0239
24-0239	Male	SHAM	02. Post-Tx	Male_SHAM_02. Post-Tx	24-0239
24-0237	Male	SHAM	01. Pre-Tx	Male_SHAM_01. Pre-Tx	24-0237
24-0237	Male	SHAM	02. Post-Tx	Male_SHAM_02. Post-Tx	24-0237
24-0240	Male	SHAM	01. Pre-Tx	Male_SHAM_01. Pre-Tx	24-0240
24-0240	Male	SHAM	02. Post-Tx	Male_SHAM_02. Post-Tx	24-0240
