## Supplementary material for "Perturbation-based propagation of bacterial composition uncertainty improves robustness and reproducibility of microbiome differential abundance analysis": TBI R145 metadata

	Sample	Mouse_ID	Sex	Injury	Time
1	LV6003153626	24-0524	Female	SHAM	02. Aged Pre-Tx
171	LV6003154200	24-0524	Female	SHAM	03. Post-Tx
2	LV6003153746	24-0385	Female	SHAM	02. Aged Pre-Tx
151	LV6003154382	24-0385	Female	SHAM	03. Post-Tx
3	LV6003153642	24-0548	Female	SHAM	02. Aged Pre-Tx
91	LV6003153825	24-0548	Female	SHAM	03. Post-Tx
4	LV6003153636	24-0464	Female	SHAM	02. Aged Pre-Tx
131	LV6003153980	24-0464	Female	SHAM	03. Post-Tx
5	LV6003153639	24-0525	Female	SHAM	02. Aged Pre-Tx
201	LV6003154233	24-0525	Female	SHAM	03. Post-Tx
6	LV6003153758	24-0463	Female	SHAM	02. Aged Pre-Tx
410	LV6003153805	24-0463	Female	SHAM	03. Post-Tx
7	LV6003154329	24-0459	Female	SHAM	02. Aged Pre-Tx
111	LV6003153976	24-0459	Female	SHAM	03. Post-Tx
8	LV6003153659	24-0465	Female	SHAM	02. Aged Pre-Tx
510	LV6003153988	24-0465	Female	SHAM	03. Post-Tx
9	LV6003154314	24-0426	Female	SHAM	02. Aged Pre-Tx
110	LV6003154374	24-0426	Female	SHAM	03. Post-Tx
10	LV6003153623	24-0547	Female	SHAM	02. Aged Pre-Tx
101	LV6003153816	24-0547	Female	SHAM	03. Post-Tx
11	LV6003153637	24-0584	Female	SHAM	02. Aged Pre-Tx
210	LV6003154347	24-0584	Female	SHAM	03. Post-Tx
12	LV6003154322	24-0460	Female	SHAM	02. Aged Pre-Tx
191	LV6003153968	24-0460	Female	SHAM	03. Post-Tx
13	LV6003153755	24-0436	Female	SHAM	02. Aged Pre-Tx
79	LV6003154207	24-0436	Female	SHAM	03. Post-Tx
14	LV6003153651	24-0543	Female	SHAM	02. Aged Pre-Tx
610	LV6003153818	24-0543	Female	SHAM	03. Post-Tx
15	LV6003153616	24-0571	Female	SHAM	02. Aged Pre-Tx
161	LV6003154355	24-0571	Female	SHAM	03. Post-Tx
16	LV6003153754	24-0437	Female	SHAM	02. Aged Pre-Tx
81	LV6003154353	24-0437	Female	SHAM	03. Post-Tx
17	LV6003154311	24-0522	Female	SHAM	02. Aged Pre-Tx
141	LV6003154199	24-0522	Female	SHAM	03. Post-Tx
18	LV6003153631	24-0583	Female	SHAM	02. Aged Pre-Tx
181	LV6003153996	24-0583	Female	SHAM	03. Post-Tx
19	LV6003153757	24-0567	Female	SHAM	02. Aged Pre-Tx
121	LV6003154381	24-0567	Female	SHAM	03. Post-Tx
20	LV6003154319	24-0523	Female	SHAM	02. Aged Pre-Tx
310	LV6003154208	24-0523	Female	SHAM	03. Post-Tx
21	LV6003154191	24-0516	Female	TBI	02. Aged Pre-Tx
231	LV6003154223	24-0516	Female	TBI	03. Post-Tx
22	LV6003153645	24-0382	Female	TBI	02. Aged Pre-Tx
331	LV6003153778	24-0382	Female	TBI	03. Post-Tx
23	LV6003154375	24-0565	Female	TBI	02. Aged Pre-Tx
301	LV6003153762	24-0565	Female	TBI	03. Post-Tx
24	LV6003154376	24-0512	Female	TBI	02. Aged Pre-Tx
271	LV6003154215	24-0512	Female	TBI	03. Post-Tx
25	LV6003153722	24-0433	Female	TBI	02. Aged Pre-Tx
211	LV6003153831	24-0433	Female	TBI	03. Post-Tx
26	LV6003154216	24-0532	Female	TBI	02. Aged Pre-Tx
361	LV6003154364	24-0532	Female	TBI	03. Post-Tx
27	LV6003153715	24-0535	Female	TBI	02. Aged Pre-Tx
261	LV6003153823	24-0535	Female	TBI	03. Post-Tx
28	LV6003154224	24-0518	Female	TBI	02. Aged Pre-Tx
351	LV6003153967	24-0518	Female	TBI	03. Post-Tx
29	LV6003153653	24-0424	Female	TBI	02. Aged Pre-Tx
281	LV6003153763	24-0424	Female	TBI	03. Post-Tx
30	LV6003154231	24-0517	Female	TBI	02. Aged Pre-Tx
391	LV6003153983	24-0517	Female	TBI	03. Post-Tx
31	LV6003153718	24-0520	Female	TBI	02. Aged Pre-Tx
221	LV6003153782	24-0520	Female	TBI	03. Post-Tx
32	LV6003153717	24-0575	Female	TBI	02. Aged Pre-Tx
241	LV6003153781	24-0575	Female	TBI	03. Post-Tx
33	LV6003153714	24-0418	Female	TBI	02. Aged Pre-Tx
381	LV6003153815	24-0418	Female	TBI	03. Post-Tx
34	LV6003154232	24-0531	Female	TBI	02. Aged Pre-Tx
311	LV6003153977	24-0531	Female	TBI	03. Post-Tx
35	LV6003153726	24-0576	Female	TBI	02. Aged Pre-Tx
291	LV6003153773	24-0576	Female	TBI	03. Post-Tx
36	LV6003153732	24-0579	Female	TBI	02. Aged Pre-Tx
341	LV6003153789	24-0579	Female	TBI	03. Post-Tx
37	LV6003153713	24-0417	Female	TBI	02. Aged Pre-Tx
321	LV6003153807	24-0417	Female	TBI	03. Post-Tx
38	LV6003153627	24-0383	Female	TBI	02. Aged Pre-Tx
371	LV6003153771	24-0383	Female	TBI	03. Post-Tx
39	LV6003153721	24-0435	Female	TBI	02. Aged Pre-Tx
251	LV6003153840	24-0435	Female	TBI	03. Post-Tx
40	FS71253684	24-0508	Male	SHAM	02. Aged Pre-Tx
431	LV6003154359	24-0508	Male	SHAM	03. Post-Tx
41	FS71253747	24-0428	Male	SHAM	02. Aged Pre-Tx
501	LV6003154280	24-0428	Male	SHAM	03. Post-Tx
42	FS71253953	24-0521	Male	SHAM	02. Aged Pre-Tx
471	LV6003153817	24-0521	Male	SHAM	03. Post-Tx
43	LV6003154288	24-0415	Male	SHAM	02. Aged Pre-Tx
531	LV6003153994	24-0415	Male	SHAM	03. Post-Tx
44	FS71254134	24-0506	Male	SHAM	02. Aged Pre-Tx
491	LV6003153652	24-0506	Male	SHAM	03. Post-Tx
45	LV6003154287	24-0527	Male	SHAM	02. Aged Pre-Tx
551	LV6003153819	24-0527	Male	SHAM	03. Post-Tx
46	FS71254233	24-0413	Male	SHAM	02. Aged Pre-Tx
421	LV6003154271	24-0413	Male	SHAM	03. Post-Tx
47	FS71254256	24-0530	Male	SHAM	02. Aged Pre-Tx
401	LV6003153634	24-0530	Male	SHAM	03. Post-Tx
48	FS71254120	24-0507	Male	SHAM	02. Aged Pre-Tx
581	LV6003153622	24-0507	Male	SHAM	03. Post-Tx
49	FS71253464	24-0529	Male	SHAM	02. Aged Pre-Tx
571	LV6003153635	24-0529	Male	SHAM	03. Post-Tx
50	LV6003154295	24-0416	Male	SHAM	02. Aged Pre-Tx
541	LV6003154340	24-0416	Male	SHAM	03. Post-Tx
51	FS71253831	24-0580	Male	SHAM	02. Aged Pre-Tx
411	LV6003154367	24-0580	Male	SHAM	03. Post-Tx
52	LV6003154330	24-0528	Male	SHAM	02. Aged Pre-Tx
521	LV6003153982	24-0528	Male	SHAM	03. Post-Tx
53	FS71253492	24-0414	Male	SHAM	02. Aged Pre-Tx
441	LV6003142143	24-0414	Male	SHAM	03. Post-Tx
54	FS71253968	24-0411	Male	SHAM	02. Aged Pre-Tx
461	LV6003154291	24-0411	Male	SHAM	03. Post-Tx
55	LV6003154297	24-0526	Male	SHAM	02. Aged Pre-Tx
511	LV6003154363	24-0526	Male	SHAM	03. Post-Tx
56	FS71253413	24-0568	Male	SHAM	02. Aged Pre-Tx
561	LV6003154368	24-0568	Male	SHAM	03. Post-Tx
57	FS71254175	24-0412	Male	SHAM	02. Aged Pre-Tx
451	LV6003154279	24-0412	Male	SHAM	03. Post-Tx
58	FS71253477	24-0455	Male	SHAM	02. Aged Pre-Tx
481	LV6003153630	24-0455	Male	SHAM	03. Post-Tx
59	LV6003154240	24-0504	Male	TBI	02. Aged Pre-Tx
611	LV6003153727	24-0504	Male	TBI	03. Post-Tx
60	LV6003154248	24-0505	Male	TBI	02. Aged Pre-Tx
691	LV6003153712	24-0505	Male	TBI	03. Post-Tx
61	LV6003153619	24-0563	Male	TBI	02. Aged Pre-Tx
651	LV6003153826	24-0563	Male	TBI	03. Post-Tx
62	LV6003153662	24-0546	Male	TBI	02. Aged Pre-Tx
591	LV6003153810	24-0546	Male	TBI	03. Post-Tx
63	LV6003154272	24-0578	Male	TBI	02. Aged Pre-Tx
781	LV6003153744	24-0578	Male	TBI	03. Post-Tx
64	FS71254130	24-0419	Male	TBI	02. Aged Pre-Tx
731	LV6003153633	24-0419	Male	TBI	03. Post-Tx
65	LV6003153621	24-0537	Male	TBI	02. Aged Pre-Tx
671	LV6003154325	24-0537	Male	TBI	03. Post-Tx
66	LV6003153629	24-0539	Male	TBI	02. Aged Pre-Tx
771	LV6003154333	24-0539	Male	TBI	03. Post-Tx
67	LV6003154241	24-0196	Male	TBI	02. Aged Pre-Tx
661	LV6003153833	24-0196	Male	TBI	03. Post-Tx
68	FS71254198	24-0503	Male	TBI	02. Aged Pre-Tx
711	LV6003154313	24-0503	Male	TBI	03. Post-Tx
69	FS71253910	24-0422	Male	TBI	02. Aged Pre-Tx
721	LV6003153655	24-0422	Male	TBI	03. Post-Tx
70	FS71253895	24-0541	Male	TBI	02. Aged Pre-Tx
641	LV6003153656	24-0541	Male	TBI	03. Post-Tx
71	LV6003154257	24-0574	Male	TBI	02. Aged Pre-Tx
621	LV6003153728	24-0574	Male	TBI	03. Post-Tx
72	FS71254263	24-0369	Male	TBI	02. Aged Pre-Tx
701	LV6003154323	24-0369	Male	TBI	03. Post-Tx
73	FS71253686	24-0420	Male	TBI	02. Aged Pre-Tx
741	LV6003153649	24-0420	Male	TBI	03. Post-Tx
74	FS71253931	24-0514	Male	TBI	02. Aged Pre-Tx
631	LV6003154331	24-0514	Male	TBI	03. Post-Tx
75	FS71253412	24-0423	Male	TBI	02. Aged Pre-Tx
751	LV6003153648	24-0423	Male	TBI	03. Post-Tx
76	FS71254216	24-0370	Male	TBI	02. Aged Pre-Tx
681	LV6003154315	24-0370	Male	TBI	03. Post-Tx
77	LV6003153638	24-0562	Male	TBI	02. Aged Pre-Tx
761	LV6003154326	24-0562	Male	TBI	03. Post-Tx
78	FS71253981	24-0195	Male	TBI	02. Aged Pre-Tx
601	LV6003153850	24-0195	Male	TBI	03. Post-Tx
